# Time, but not reward, shapes replay-based episodic prioritization

**DOI:** 10.64898/2026.06.10.731494

**Authors:** M Tirole, É Duvelle, D Bendor

**Affiliations:** Institute of Behavioural Neuroscience, University College London; London, United Kingdom; University of Glasgow, School of Psychology and Neuroscience; Glasgow, UK

## Abstract

Why are some experiences remembered better than others? Leading theories propose that hippocampal replay prioritizes memories for consolidation according to their expected future value. We recorded hippocampal activity while rats experienced a sequence of novel environments associated with different reward values. We found that behavioral state, rather than reward, predicted replay rates during the task, and replay shifted away from reflecting current experiences as more experiences accumulated. During sleep, recent experiences were preferentially replayed, regardless of reward value. We integrate these findings into a model where each replay strengthens an episode-specific priority trace that decays over time but that can be refreshed by remote replay. We also identify a role for local replay in map stabilization, in support of the compositional mapping theory. Together, our findings demand a reinterpretation of utility-driven theories of prioritized replay and provide a framework to integrate temporal decaying episode strength into theories of memory triage and consolidation.
