## Supplementary material for "Time, but not reward, shapes replay-based episodic prioritization": Statistical Summary Tables

### Sheet: Table S1 - behaviour
ANOVA
	Reward				Track				Reward × Track
	df	Den df	F	p	df	Den Df	F	p	df	Den Df	F	p
Number of laps (Fig.1D, Fig.S1A)	1	60.2201	22.4793	1.34297e-05	2	54.7305	2.01445	0.143165	2	78.3804	3.35833	0.0398686
time spent immobile at each reward site (Fig.1E, Fig.S1B)	1	1203.7	3.04812	0.0810858	2	1210.29	2.97856	0.051239	2	643.072	4.25163	0.0146434
sub-threshold speed (Fig.1F, Fig.S1C)	1	1218.67	89.6277	1.43333e-20	2	1205.75	0.0465428	0.954525	2	819.191	0.909187	0.403258
time spent immobile anywhere (Fig.S1D)	1	1223.29	18.1178	2.23519e-05	2	1206.89	0.346456	0.70726	2	883.219	13.5142	1.65531e-06
time spent immobile away from reward sites (Fig.S1E)	1	67.1164	13.4683	0.000481859	2	55.666	0.338584	0.714236	2	75.4386	1.2084	0.30439
running speed (Fig.S1F)	1	1216.23	45.0645	2.91747e-11	2	1202.31	2.78182	0.0623243	2	1209.36	12.7039	3.46672e-06
CONTRASTS
	T1-T2						T1-T3						T2-T3
	β	CI		df	t	p	β	CI		df	t	p	β	CI		df	t	p		alpha
Number of laps (Fig.1D, Fig.S1A)	0.342953	-1.97486	2.66077	55.2107	0.367301	0.714799	-1.42131	-3.73611	0.893495	55.1726	-1.52423	0.133164	-1.76426	-4.07906	0.550542	55.1726	-1.89201	0.0637418		0.0161205
time spent immobile at each reward site (Fig.1E, Fig.S1B)	-1.64944	-3.61119	0.312308	1212.92	-2.02595	0.0429885	0.0668693	-1.85737	1.99111	1213.3	0.0837341	0.933282	1.71631	-0.170835	3.60345	1205.66	2.19144	0.0286108		0.0161205
sub-threshold speed (Fig.1F, Fig.S1C)	0.00440368	-0.101806	0.110614	1208	0.0999053	0.920436	0.0128533	-0.0913238	0.11703	1208.72	0.29729	0.766296	0.00844962	-0.0935444	0.110444	1202.02	0.19962	0.841812		0.0161205
time spent immobile anywhere (Fig.S1D)	-0.397627	-4.80798	4.01272	1209.15	-0.21724	0.828058	1.01768	-3.30839	5.34374	1209.62	0.56683	0.570935	1.4153	-2.82491	5.65551	1203.77	0.80427	0.4214		0.0161205
time spent immobile away from reward sites (Fig.S1E)	-0.634915	-4.03174	2.76191	55.4838	-0.463917	0.644522	-1.12171	-4.51469	2.27127	55.4338	-0.820557	0.415413	-0.486793	-3.87977	2.90619	55.4338	-0.356101	0.723117		0.0161205
running speed (Fig.S1F)	-0.187426	-0.757375	0.382524	1203.27	-0.792379	0.428296	-0.534515	-1.0936	0.0245644	1203.63	-2.3037	0.0214091	-0.34709	-0.894627	0.200448	1201.26	-1.52746	0.126911		0.0161205
	HIGH - LOW						T1 (HIGH-LOW)						T2 (HIGH-LOW)						T3 (HIGH-LOW)
	β	CI		df	t	p	β	CI		df	t	p	β	CI		df	t	p	β	CI		df	t	p		alpha
Number of laps (Fig.1D, Fig.S1A)	3.73892	1.77613	5.7017	60.6145	4.71538	1.45944e-05	4.63922	0.914536	8.36391	74.6434	3.06662	0.00301443	0.572185	-3.1525	4.29687	74.6434	0.378226	0.706336	6.00534	2.2798	9.73088	75.7023	3.96746	0.000163665		0.0161205
time spent immobile at each reward site (Fig.1E, Fig.S1B)	1.20074	-0.46181	2.8633	1203.67	1.74026	0.0820686	-0.327403	-3.60811	2.95331	835.909	-0.240616	0.809912	4.40569	1.21583	7.59556	854.012	3.32991	0.000905964	-0.476061	-3.61218	2.66005	702.604	-0.366141	0.71437		0.0161205
sub-threshold speed (Fig.1F, Fig.S1C)	-0.3538	-0.444059	-0.26354	1218.76	-9.44491	1.74781e-20	-0.286364	-0.466451	-0.106276	986.65	-3.83274	0.000134745	-0.426855	-0.601612	-0.252098	1002.49	-5.88721	5.35308e-09	-0.34818	-0.520632	-0.175728	866.456	-4.8676	1.34209e-06		0.0161205
time spent immobile anywhere (Fig.S1D)	-6.62043	-10.3762	-2.86464	1223.33	-4.24733	2.3273e-05	-6.45941	-13.9621	1.04324	1035.19	-2.075	0.0382331	4.98429	-2.30616	12.2747	1048.36	1.64771	0.0997125	-18.3862	-25.5887	-11.1836	928.622	-6.15359	1.12509e-09		0.0161205
time spent immobile away from reward sites (Fig.S1E)	-4.12008	-6.92224	-1.31792	66.9604	-3.62974	0.000549698	-3.32459	-8.29012	1.64095	80.4991	-1.64568	0.10373	-2.45237	-7.4179	2.51316	80.4991	-1.21393	0.228325	-6.58328	-11.5192	-1.64738	79.8893	-3.27884	0.00154504		0.0161205
running speed (Fig.S1F)	1.35987	0.871414	1.84832	1216.38	6.70821	3.01118e-11	1.40383	0.4112	2.39646	1222.69	3.40767	0.000676507	-0.182194	-1.14594	0.78155	1223.05	-0.455516	0.648819	2.85797	1.89895	3.81698	1211.87	7.18073	1.20672e-12		0.0161205

### Sheet: Table S2 - lower v criterion
ANOVA
	Reward				Track				Reward × Track
	df	Den df	F	p	Df	Den Df	F	p	Df	Den Df	F	p
Number of laps (Fig.S2A)	1	60.2201	22.4793	1.34297e-05	2	54.7305	2.01445	0.143165	2	78.3804	3.35833	0.0398686
time spent immobile at each reward site (Fig.S2B)	1	1166.77	7.84436	0.00518213	2	1213.33	4.50966	0.0111872	2	482.035	4.36218	0.0132578
sub-threshold speed (Fig.S2C)	1	1199.03	61.013	1.23123e-14	2	1179.12	1.51371	0.220519	2	971.121	0.951187	0.386642
time spent immobile anywhere (Fig.S2D)	1	1214.43	5.38967	0.0204211	2	1208.71	0.402113	0.668995	2	732.37	13.8544	1.24207e-06
time spent immobile away from reward sites (Fig.S2E)	1	67.5603	8.64011	0.00449722	2	55.1397	1.38439	0.259045	2	73.6955	1.12523	0.330089
running speed (Fig.S2F)	1	1225.26	28.3836	1.18321e-07	2	1206.23	3.14088	0.0435986	2	990.015	14.2727	7.74677e-07
CONTRASTS
	T1-T2						T1-T3						T2-T3
	β	CI		df	t	p	β	CI		df	t	p	β	CI		df	t	p		alpha
Number of laps (Fig.S2A)	1	-1.97486	2.66077	55.2107	2	54.7305	2.01445	-3.73611	0.893495	55.1726	-1.52423	0.133164	-1.76426	-4.07906	0.550542	55.1726	-1.89201	0.0637418		0.0161205
time spent immobile at each reward site (Fig.S2B)	-1.53591	-2.86944	-0.202382	1216.14	-2.77522	0.00560097	-0.268036	-1.57608	1.04001	1216.45	-0.493746	0.621575	1.26787	-0.0156414	2.55139	1207.53	2.3802	0.0174578		0.0161205
sub-threshold speed (Fig.S2C)	-0.00823406	-0.0473823	0.0309141	1181.02	-0.50682	0.612375	0.0183732	-0.0202854	0.0570317	1181.74	1.14522	0.252348	0.0266072	-0.0111794	0.0643939	1176.64	1.69674	0.0900104		0.0161205
time spent immobile anywhere (Fig.S2D)	-1.00617	-3.846	1.83366	1211.35	-0.853721	0.393428	-0.789525	-3.57507	1.99602	1211.81	-0.682954	0.494766	0.216648	-2.51451	2.94781	1204.85	0.191138	0.84845		0.0161205
time spent immobile away from reward sites (Fig.S2E)	-0.65916	-2.78587	1.46755	55.5189	-0.769258	0.445	-1.42274	-3.54708	0.701592	55.4682	-1.66229	0.102097	-0.763584	-2.88792	1.36075	55.4682	-0.892146	0.376169		0.0161205
running speed (Fig.S2F)	0.0678308	-0.486966	0.622627	1207.69	0.294599	0.768351	-0.441644	-0.985842	0.102554	1208.17	-1.95548	0.050757	-0.509475	-1.04276	0.0238093	1203.1	-2.30199	0.0215056		0.0161205
	HIGH - LOW						T1 (HIGH-LOW)						T2 (HIGH-LOW)						T3 (HIGH-LOW)
	β	CI		df	t	p	β	CI		df	t	p	β	CI		df	t	p	β	CI		df	t	p		alpha
Number of laps (Fig.S2A)	3.73892	1.77613	5.7017	60.6145	4.71538	1.45944e-05	4.63922	0.914536	8.36391	74.6434	3.06662	0.00301443	0.572185	-3.1525	4.29687	74.6434	0.378226	0.706336	6.00534	2.2798	9.73088	75.7023	3.96746	0.000163665		0.0161205
time spent immobile at each reward site (Fig.S2B)	1.30176	0.176979	2.42654	1165.86	2.78884	0.00537586	0.00496043	-2.18927	2.19919	670.954	0.00545336	0.99565	3.4425	1.30782	5.57719	687.551	3.88992	0.000110017	0.45782	-1.63185	2.54749	543.243	0.528814	0.597151		0.0161205
sub-threshold speed (Fig.S2C)	-0.108524	-0.14206	-0.0749876	1199.03	-7.79746	1.36454e-14	-0.104576	-0.171668	-0.0374842	1083.38	-3.75638	0.000181565	-0.0826184	-0.147672	-0.0175651	1091.91	-3.06063	0.00226267	-0.138377	-0.203243	-0.0735107	1006.81	-5.14169	3.27072e-07		0.0161205
time spent immobile anywhere (Fig.S2D)	-2.31733	-4.72913	0.094478	1214.81	-2.31515	0.0207706	-2.45473	-7.23914	2.32968	921.257	-1.23681	0.216473	5.23394	0.58324	9.88465	938.138	2.71284	0.00679311	-9.73119	-14.313	-5.1494	793.811	-5.12139	3.80968e-07		0.0161205
time spent immobile away from reward sites (Fig.S2E)	-2.05785	-3.80594	-0.309767	67.7735	-2.90522	0.00495228	-1.15326	-4.22602	1.91951	80.3106	-0.922551	0.359004	-1.48281	-4.55558	1.58995	80.3106	-1.18618	0.239048	-3.53749	-6.59081	-0.484179	79.6709	-2.84835	0.0055894		0.0161205
running speed (Fig.S2F)	1.04457	0.571306	1.51784	1225.24	5.31817	1.24487e-07	0.783547	-0.166129	1.73322	1103.84	1.98831	0.0470236	-0.347967	-1.27058	0.574643	1113.52	-0.908886	0.363607	2.69813	1.78496	3.6113	1019.26	7.12135	2.01614e-12		0.0161205

### Sheet: Table S3 - 3 rats only
ANOVA
	Reward				Track				Reward × Track
	df	Den df	F	p	df	Den Df	F	p	df	Den Df	F	p
Number of laps (Fig.S3A)	1	36.1136	8.50193	0.00606206	2	31.2039	0.479203	0.623759	2	45.7486	1.88636	0.163228
time spent immobile at each reward site (Fig.S3B)	1	695.508	4.61485	0.032041	2	692.986	2.40232	0.0912615	2	328.171	2.09489	0.124727
sub-threshold speed (Fig.S3C)	1	700.999	38.0462	1.16725e-09	2	690.298	0.414631	0.660748	2	488.157	1.29229	0.275578
time spent immobile anywhere (Fig.S3D)	1	702.311	7.12026	0.00779765	2	691.111	0.37242	0.689203	2	469.019	9.50085	9.0204e-05
time spent immobile away from reward sites (Fig.S3E)	1	45.9877	6.88637	0.011748	2	45.9901	0.580223	0.563818	2	46.5231	1.34723	0.269911
running speed (Fig.S3F)	1	694.973	13.1506	0.000308449	2	688.31	0.47827	0.620061	2	694.703	15.4384	2.75376e-07
CONTRASTS
	T1-T2						T1-T3						T2-T3
	β	CI		df	t	p	β	CI		df	t	p	β	CI		df	t	p		alpha
Number of laps (Fig.S3A)	0.864052	-2.2845	4.01261	31.4468	0.69787	0.490387	-0.30008	-3.4378	2.83763	31.3432	-0.243249	0.809397	-1.16413	-4.30185	1.97358	31.3432	-0.943661	0.352561		0.0161205
time spent immobile at each reward site (Fig.S3B)	-2.57307	-5.41133	0.265202	694.346	-2.18669	0.029098	-1.18625	-3.9859	1.6134	694.344	-1.02203	0.307122	1.38681	-1.39825	4.17187	691.732	1.20109	0.230126		0.0161205
sub-threshold speed (Fig.S3C)	0.0284284	-0.112514	0.169371	690.714	0.486526	0.626748	-0.0237263	-0.162642	0.115189	690.565	-0.411979	0.680483	-0.0521547	-0.190429	0.0861195	688.868	-0.90981	0.363241		0.0161205
time spent immobile anywhere (Fig.S3D)	-1.71447	-7.8667	4.43775	692.358	-0.672189	0.501688	-2.03213	-8.10001	4.03575	692.411	-0.807806	0.41948	-0.317655	-6.35261	5.7173	690.311	-0.126963	0.899006		0.0161205
time spent immobile away from reward sites (Fig.S3E)	-0.559038	-4.94096	3.82288	31.6414	-0.324318	0.747832	-1.80595	-6.17459	2.56269	31.5339	-1.05109	0.301208	-1.24691	-5.61555	3.12172	31.5339	-0.725718	0.473363		0.0161205
running speed (Fig.S3F)	-0.0215917	-0.7964	0.753216	688.647	-0.0672188	0.946427	-0.276203	-1.04018	0.487773	688.581	-0.872062	0.383479	-0.254611	-1.0143	0.505081	687.937	-0.808425	0.419125		0.0161205
	HIGH - LOW						T1 (HIGH-LOW)						T2 (HIGH-LOW)						T3 (HIGH-LOW)
	β	CI		df	t	p	β	CI		df	t	p	β	CI		df	t	p	β	CI		df	t	p		alpha
Number of laps (Fig.S3A)	3.00158	0.365712	5.63745	36.2585	2.8742	0.00673593	3.90145	-0.963976	8.76687	45.3872	2.00424	0.0510327	0.0456146	-4.81981	4.91104	45.3872	0.023433	0.981408	5.05768	0.237991	9.87737	45.6457	2.6223	0.011829		0.0161205
time spent immobile at each reward site (Fig.S3B)	2.13132	-0.27428	4.53692	695.44	2.13704	0.0329426	0.600933	-4.16725	5.36912	446.214	0.304407	0.76096	5.4096	0.700796	10.1184	452.723	2.77468	0.00575422	0.383433	-4.28559	5.05245	368.851	0.198515	0.842751		0.0161205
sub-threshold speed (Fig.S3C)	-0.305677	-0.425585	-0.185768	700.997	-6.1488	1.3107e-09	-0.231536	-0.472435	0.00936287	575.753	-2.31949	0.0207173	-0.435758	-0.674007	-0.197509	580.615	-4.41381	1.2112e-05	-0.249736	-0.487205	-0.0122665	506.659	-2.53897	0.0114159		0.0161205
time spent immobile anywhere (Fig.S3D)	-5.76976	-11.0039	-0.535594	702.282	-2.65882	0.00802021	-1.12892	-11.6438	9.38598	568.954	-0.25911	0.795644	5.6903	-4.69284	16.0734	573.03	1.32258	0.186503	-21.8707	-32.2188	-11.5226	497.506	-5.10285	4.7689e-07		0.0161205
time spent immobile away from reward sites (Fig.S3E)	-3.68409	-7.28992	-0.0782645	38.8312	-2.57048	0.0141062	-3.35485	-9.73946	3.02976	46.4193	-1.31223	0.195894	-1.04369	-7.4283	5.34092	46.4193	-0.408234	0.684979	-6.65374	-12.9342	-0.373281	45.8102	-2.64706	0.011094		0.0161205
running speed (Fig.S3F)	0.995408	0.332666	1.65815	695.018	3.62281	0.000312651	0.889727	-0.467576	2.24703	701.276	1.5811	0.114306	-1.33237	-2.67321	0.00845952	701.085	-2.3968	0.0168	3.42887	2.08122	4.77652	695.121	6.13709	1.41164e-09		0.0161205

### Sheet: Table S4 - replay rates
ANOVA
	Reward				Track				Reward × Track				Subthreshold speed				Lap Number
	df	Den df	F	p	Df	Den Df	F	p	Df	Den Df	F	p	df	Den df	F	p	Df	Den Df	F	p
replay PRE (Fig.S4A)	1	34.3674	6.6772	0.0141836	2	31.6366	0.096802	0.908004	2	44.7905	0.155833	0.856164
replay sleep PRE (Fig.S4B)	1	32.6885	0.000783127	0.977845	2	26.8246	3.68947	0.0384146	2	40.4397	0.953139	0.394019
Candidate Events on Tracks (Fig.S4C)	1	669.704	0.0314513	0.859291	2	693.616	10.3039	3.89272e-05	2	143.003	1.47459	0.232332	1	637.748	53.4154	8.10703e-13	1	680.347	74.4412	4.39329e-17
local replay (Fig.2E, Fig.S4D)	1	700.747	0.150738	0.697949	2	691.591	3.79194	0.023022	2	354.616	3.10973	0.0458319	1	583.952	26.0435	4.52189e-07	1	657.559	33.8194	9.43929e-09
local forward replay (Fig.S4E)	1	693.059	2.32939	0.127407	2	693.975	1.85011	0.157995	2	237.156	0.0564711	0.945107	1	504.458	7.53903	0.00625322	1	620.81	10.5184	0.00124531
local reverse replay (Fig.S4F)	1	678.729	1.07499	0.300189	2	693.294	2.87598	0.0570334	2	161.349	2.18197	0.116137	1	613.659	6.8368	0.00914923	1	673.643	16.192	6.37229e-05
replay REST1 (Fig.S4G)	1	45.9935	2.4916	0.121309	2	45.9943	130.685	1.06788e-19	2	46.1883	0.687995	0.507659
replay REST2 (Fig.S4H)	1	36.1887	0.422446	0.519824	2	31.8016	19.0344	3.66787e-06	2	47.6817	0.0341346	0.966465
replay REST3 (Fig.S4I)	1	32.8003	0.0818806	0.776564	2	29.1566	21.3857	1.91847e-06	2	45.0225	1.20906	0.307985
replay POST (Fig.SJA)	1	46.0027	0.0162079	0.89925	2	46.0031	8.87439	0.000550232	2	46.0859	1.87095	0.165485
replay sleep POST (first 15 minutes) (Fig.S4K)	1	37.0295	0.015756	0.900789	2	31.2446	7.59629	0.00204902	2	44.7602	0.173829	0.841005
replay sleep POST (Fig.S4K)	1	46.0015	0.179733	0.673579	2	46.0016	3.74884	0.0310258	2	46.0359	0.408645	0.666937
CONTRASTS
	T1-T2						T1-T3						T2-T3									lap10-Lap1						speedHIGH-speedLOW
	β	CI		df	t	p	β	CI		df	t	p	β	CI		df	t	p		alpha		β	CI		df	t	p	β	CI		df	t	p		alpha
replay PRE (Fig.S4A)	0.000193564	-0.00191036	0.00229749	31.2653	0.234036	0.816483	0.000362113	-0.00173355	0.00245777	31.1806	0.439622	0.663243	0.000168549	-0.00192711	0.00226421	31.1806	0.204626	0.839194		0.0161205
replay sleep PRE (Fig.S4B)	-0.00334428	-0.0103207	0.00363218	27.3499	-1.22945	0.229375	0.00403402	-0.00294244	0.0110105	27.3499	1.48302	0.149502	0.00737831	0.000401844	0.0143548	27.3499	2.71247	0.0114108		0.0161205
Candidate Events on Tracks (Fig.S4C)	-0.0334193	-0.0579102	-0.0089284	694.912	-3.29141	0.00104727	-0.0435622	-0.067634	-0.0194904	694.426	-4.36507	1.46422e-05	-0.0101429	-0.0341146	0.0138288	692.911	-1.0206	0.307802		0.0161205		0.0619142	0.0492931	0.0745352	694.288	8.07981	2.87633e-15	0.0165002	0.0129715	0.0200289	645	7.70237	5.04818e-14		0.0513167
local replay (Fig.S4D)	0.0134799	-0.000505757	0.0274655	691.298	2.32487	0.0203676	0.0139904	0.000241585	0.0277392	691.775	2.45448	0.0143543	0.000510515	-0.013171	0.014192	689.948	0.0900062	0.928308		0.0161205		0.0260895	0.0188669	0.0333121	658.148	5.94989	4.36023e-09	0.00608026	0.00404774	0.00811279	602.999	4.92813	1.07412e-06		0.0513167
local forward replay (Fig.S4E)	0.0034832	-0.00639904	0.0133654	693.261	0.850188	0.395514	0.00770774	-0.00200978	0.0174253	693.924	1.91321	0.0561327	0.00422454	-0.00544705	0.0138961	691.919	1.0536	0.292435		0.0161205		0.00970849	0.00462419	0.0147928	610.893	3.14563	0.00173786	0.00201987	0.000590404	0.00344935	517.503	2.32838	0.0202761		0.0513167
local reverse replay (Fig.S4F)	0.0100353	-0.000673647	0.0207443	694.299	2.26034	0.0241091	0.00803004	-0.00249774	0.0185578	694.38	1.8398	0.066224	-0.0020053	-0.0124869	0.00847635	692.588	-0.461469	0.644607		0.0161205		0.0145101	0.00902898	0.0199912	655.309	4.36057	1.50624e-05	0.00257302	0.00104217	0.00410386	561.97	2.7692	0.00580497		0.0513167
replay REST1 (Fig.S4G)	0.0328699	0.0269659	0.038774	31.6373	14.1529	3.10628e-15	0.0320579	0.0261719	0.037944	31.5294	13.8481	5.98962e-15	-0.000811984	-0.00669807	0.00507411	31.5294	-0.350753	0.728106		0.0161205
replay REST2 (Fig.S4H)	-0.00969976	-0.0200168	0.000617259	31.4121	-2.391	0.0229738	0.0150279	0.0047472	0.0253085	31.3117	3.71816	0.000785663	0.0247276	0.014447	0.0350083	31.3117	6.11805	8.42465e-07		0.0161205
replay REST3 (Fig.S4I)	-0.000192925	-0.00775085	0.007365	31.3142	-0.0649286	0.948644	-0.0168326	-0.0243619	-0.00930335	31.2219	-5.6875	2.92135e-06	-0.0166397	-0.024169	-0.00911043	31.2219	-5.62231	3.52277e-06		0.0161205
replay POST (Fig.SJA)	-8.24254e-05	-0.00424146	0.00407661	31.636	-0.050381	0.960136	-0.00598281	-0.0101292	-0.00183644	31.528	-3.66876	0.000892812	-0.00590039	-0.0100468	-0.00175402	31.528	-3.61822	0.00102476		0.0161205
replay sleep POST (first 15 minutes) (Fig.S4K)	-0.000307373	-0.00835536	0.00774061	31.515	-0.0971116	0.923253	-0.0107827	-0.0188042	-0.00276117	31.4086	-3.41858	0.0017615	-0.0104753	-0.0184968	-0.00245379	31.4086	-3.32113	0.00228195		0.0161205
replay sleep POST (Fig.S4K)	-0.000834647	-0.00706283	0.00539354	31.6355	-0.340675	0.7356	-0.00615574	-0.012365	5.34659e-05	31.5274	-2.52073	0.016975	-0.00532109	-0.0115303	0.000888113	31.5274	-2.17895	0.0369254		0.0161205
	HIGH - LOW						T1 (HIGH-LOW)						T2 (HIGH-LOW)						T3 (HIGH-LOW)
	β	CI		df	t	p	β	CI		df	t	p	β	CI		df	t	p	β	CI		df	t	p		alpha
replay PRE (Fig.S4A)	-0.00180811	-0.00359517	-2.10498e-05	33.9679	-2.56218	0.0150086	-0.00235735	-0.00580093	0.00108623	41.6767	-1.71694	0.0934137	-0.00130108	-0.00474466	0.0021425	41.6767	-0.947627	0.348782	-0.0017659	-0.00520483	0.00167304	42.59	-1.28674	0.205136		0.0161205
replay sleep PRE (Fig.S4B)	6.27e-05	-0.00574503	0.00587043	33.0166	0.0273803	0.978321	0.00275815	-0.00767355	0.0131899	40.5097	0.663949	0.510485	-0.00436828	-0.0148127	0.00607617	40.5628	-1.0502	0.299843	0.00179823	-0.00859352	0.01219	40.5295	0.434529	0.666209		0.0161205
Candidate Events on Tracks (Fig.S4C)	0.00154064	-0.0195606	0.0226419	671.846	0.176124	0.860249	-0.00823572	-0.0477314	0.0312599	267.76	-0.50494	0.614016	0.024011	-0.0153057	0.0633277	245.634	1.47969	0.140237	-0.0111534	-0.0498392	0.0275324	206.967	-0.699451	0.485056		0.0161205
local replay (Fig.S4D)	-0.00194707	-0.0141019	0.0102078	700.793	-0.386377	0.699335	-0.0215969	-0.045222	0.00202825	490.783	-2.20723	0.0277597	0.0035051	-0.0200265	0.0270367	469.985	0.359706	0.719228	0.0122506	-0.0111809	0.0356821	392.204	1.26348	0.207169		0.0161205
local forward replay (Fig.S4E)	-0.0053781	-0.0139362	0.00317998	692.608	-1.51581	0.130023	-0.00604407	-0.0223907	0.0103026	364.164	-0.893834	0.372001	-0.00659708	-0.0228538	0.00965964	340.565	-0.981331	0.327126	-0.00349315	-0.0195843	0.012598	277.976	-0.525554	0.599617		0.0161205
local reverse replay (Fig.S4F)	0.00394661	-0.00529912	0.0131923	681.364	1.02966	0.303536	-0.00798532	-0.0254275	0.00945691	301.048	-1.10783	0.26882	0.00759592	-0.00976048	0.0249523	277.817	1.05952	0.290284	0.0122292	-0.00488717	0.0293456	230.099	1.73192	0.0846278		0.0161205
replay REST1 (Fig.S4G)	-0.00298577	-0.00784416	0.00187262	38.8286	-1.54616	0.130178	-0.00562372	-0.0142147	0.00296724	46.0692	-1.63523	0.108816	-0.00313885	-0.0117298	0.00545211	46.0692	-0.912694	0.366155	-0.000194751	-0.00865689	0.00826739	45.8101	-0.0575029	0.954395		0.0161205
replay REST2 (Fig.S4H)	0.00220054	-0.00646369	0.0108648	35.7712	0.641476	0.525303	0.00207729	-0.0140769	0.0182315	45.1853	0.321465	0.749341	0.00107677	-0.0150774	0.0172309	45.1853	0.166632	0.868403	0.00344757	-0.0125576	0.0194528	45.3057	0.538428	0.592917		0.0161205
replay REST3 (Fig.S4I)	-0.000716077	-0.00711155	0.0056794	34.5702	-0.283279	0.778652	-0.00322696	-0.0154023	0.0089484	42.9401	-0.663919	0.510291	-0.00452444	-0.0166998	0.00765092	42.9401	-0.930864	0.357128	0.00560318	-0.00652936	0.0177357	43.7998	1.15594	0.25397		0.0161205
replay POST (Fig.SJA)	0.000169638	-0.0032528	0.00359208	38.8279	0.124703	0.901402	-0.00118908	-0.00723838	0.00486023	45.9562	-0.491068	0.625715	-0.00207407	-0.00812338	0.00397523	45.9562	-0.856556	0.396135	0.00377206	-0.002189	0.00973313	45.8101	1.58105	0.120748		0.0161205
replay sleep POST (first 15 minutes) (Fig.S4K)	0.000327972	-0.00636951	0.00702545	37.1723	0.123451	0.902415	0.00186613	-0.0102997	0.014032	45.9105	0.383226	0.703321	-0.00188897	-0.0140548	0.0102769	45.9105	-0.387916	0.699871	0.00100676	-0.0110189	0.0130324	45.9642	0.209147	0.835258		0.0161205
replay sleep POST (Fig.S4K)	-0.000845943	-0.00597107	0.00427918	38.8276	-0.415267	0.680232	-0.00141387	-0.0104711	0.00764338	45.9065	-0.390002	0.698339	-0.00271355	-0.0117708	0.0063437	45.9065	-0.748508	0.457972	0.00158958	-0.00733716	0.0105163	45.8101	0.444919	0.658474		0.0161205

### Sheet: Table S5 - replay reward sites
ANOVA
	Reward				Track				Reward × Track				Subthreshold speed				Lap Number
	df	Den df	F	p	Df	Den Df	F	p	Df	Den Df	F	p	df	Den df	F	p	Df	Den Df	F	p
local replay (reward sites) (Fig.S5A)	1	701.779	4.20713	0.040625	2	691.805	2.48305	0.0842321	2	402.797	4.4493	0.0122667	1	651.261	11.4768	0.000747167	1	695.923	38.3863	9.93147e-10
local forward replay (reward sites) (Fig.S5A)	1	693.368	2.1567	0.142403	2	694.472	1.59068	0.204528	2	234.721	0.0563454	0.945225	1	377.445	4.87671	0.0278219	1	611.179	12.1013	0.000539697
local reverse replay (reward sites) (Fig.S5A)	1	695.776	0.0330121	0.855877	2	692.253	3.09539	0.0458842	2	249.389	3.22494	0.0414221	1	610.357	2.67886	0.102204	1	687.033	20.9139	5.69828e-06
candidate replay events (reward sites) (Fig.S5A)	1	697.16	5.57453	0.0184978	2	692.202	6.0563	0.00246906	2	277.717	1.63364	0.197089	1	658.359	9.54621	0.00208806	1	696.493	65.6043	2.46751e-15
CONTRASTS
	T1-T2						T1-T3						T2-T3									lap10-Lap1						speedHIGH-speedLOW
	β	CI		df	t	p	β	CI		df	t	p	β	CI		df	t	p		alpha		β	CI		df	t	p	β	CI		df	t	p		alpha
local replay (reward sites) (Fig.S5A)	0.0140556	-0.005236	0.0333471	691.515	1.75742	0.0792889	0.0163101	-0.00268649	0.0353067	692.259	2.07097	0.0387314	0.00225455	-0.0166693	0.0211784	689.82	0.287374	0.773912		0.0161205		0.0354431	0.0254935	0.0453928	661.301	5.86759	6.99163e-09	0.00546192	0.00246069	0.00846314	544.706	2.99856	0.00283644		0.0513167
local forward replay (reward sites) (Fig.S5A)	0.00289196	-0.0069847	0.0127686	693.929	0.706273	0.480255	0.00711535	-0.00261358	0.0168443	694.91	1.76409	0.0781563	0.00422339	-0.00547008	0.0139169	692.035	1.05093	0.293655		0.0161205		0.0101646	0.0051126	0.0152165	600.553	3.31456	0.000973128	0.00160793	8.35469e-05	0.00313232	410.615	1.73893	0.0827972		0.0513167
local reverse replay (reward sites) (Fig.S5A)	0.0130938	-0.000233577	0.0264212	693.057	2.36981	0.0180703	0.0100878	-0.00303371	0.0232092	693.407	1.8544	0.0641061	-0.00300605	-0.0160827	0.0100706	690.907	-0.554492	0.579421		0.0161205		0.0193887	0.0125714	0.0262059	680.9	4.68444	3.39019e-06	0.00212532	8.1998e-05	0.00416865	592.999	1.71354	0.0871362		0.0513167
candidate replay events (reward sites) (Fig.S5A)	-0.041975	-0.0821478	-0.00180229	692.734	-2.5203	0.0119491	-0.0548538	-0.0944008	-0.0153069	692.836	-3.3457	0.000865032	-0.0128788	-0.0522924	0.0265347	690.533	-0.788181	0.430861		0.0161205		0.0924327	0.0716754	0.11319	695.575	7.33433	6.21825e-13	0.0101115	0.00388176	0.0163413	642.69	2.67361	0.00769458		0.0513167
	HIGH - LOW						T1 (HIGH-LOW)						T2 (HIGH-LOW)						T3 (HIGH-LOW)
	β	CI		df	t	p	β	CI		df	t	p	β	CI		df	t	p	β	CI		df	t	p		alpha
local replay (reward sites) (Fig.S5A)	-0.0142866	-0.0311778	0.00260466	701.492	-2.04007	0.0417171	-0.0472764	-0.0800665	-0.0144864	504.766	-3.48091	0.000543037	0.00276602	-0.0299065	0.0354385	486.158	0.204418	0.838113	0.00165071	-0.0308463	0.0341478	408.43	0.122734	0.902378		0.0161205
local forward replay (reward sites) (Fig.S5A)	-0.00520399	-0.0138194	0.00341146	692.825	-1.45697	0.145577	-0.00617056	-0.0225749	0.0102338	363.42	-0.909336	0.363776	-0.00615389	-0.0224726	0.0101648	341.633	-0.911916	0.362456	-0.00328751	-0.0194116	0.0128365	279.031	-0.493594	0.621981		0.0161205
local reverse replay (reward sites) (Fig.S5A)	0.000871209	-0.0107605	0.0125029	696.302	0.180662	0.856686	-0.0181347	-0.0403999	0.00413048	401.567	-1.96812	0.0497423	0.00996048	-0.0122288	0.0321497	380.214	1.08494	0.278634	0.0107879	-0.0111796	0.0327553	311.22	1.18811	0.235694		0.0161205
candidate replay events (reward sites) (Fig.S5A)	-0.0341573	-0.069229	0.000914452	697.136	-2.34916	0.0190942	-0.061583	-0.128858	0.00569193	417.234	-2.21159	0.0275362	0.00537319	-0.0617083	0.0724546	396.407	0.193562	0.846618	-0.046262	-0.112724	0.0202004	325.206	-1.68364	0.0932117		0.0161205

### Sheet: Table S6 - replay quality
ANOVA
	Reward				Track				Reward × Track
	df	Den df	F	p	Df	Den Df	F	p	Df	Den Df	F	p
local replay quality (Fig.S6C)	1	46.0015	0.521437	0.473884	2	46.0019	0.0795803	0.923631	2	46.1067	0.293323	0.747163
local forward replay quality (Fig.S6D)	1	36.0978	0.655143	0.423583	2	30.031	0.747518	0.482147	2	44.6697	0.323078	0.725594
local reverse replay quality (Fig.S6E)	1	37.4299	0.741111	0.394787	2	31.799	0.233076	0.793435	2	44.8018	0.173883	0.84096
CONTRASTS
	T1-T2						T1-T3						T2-T3
	β	CI		df	t	p	β	CI		df	t	p	β	CI		df	t	p		alpha
local replay quality (Fig.S6C)	0.00660399	-0.0335144	0.0467224	31.5107	0.418561	0.678376	0.0189224	-0.0210637	0.0589085	31.4045	1.2035	0.237776	0.0123184	-0.0276677	0.0523046	31.4045	0.783476	0.439217		0.0161205
local forward replay quality (Fig.S6D)	0.00529046	-0.0295857	0.0401667	31.6363	0.385623	0.702357	0.00384691	-0.0309231	0.0386169	31.5283	0.281313	0.780309	-0.00144355	-0.0362136	0.0333265	31.5283	-0.105563	0.916598		0.0161205
local reverse replay quality (Fig.S6E)	0.00718839	-0.0208669	0.0352437	31.5141	0.651493	0.519451	0.0016613	-0.0263017	0.0296243	31.4076	0.151092	0.88087	-0.00552709	-0.0334901	0.0224359	31.4076	-0.502677	0.618698		0.0161205
	HIGH - LOW						T1 (HIGH-LOW)						T2 (HIGH-LOW)						T3 (HIGH-LOW)
	β	CI		df	t	p	β	CI		df	t	p	β	CI		df	t	p	β	CI		df	t	p		alpha
local replay quality (Fig.S6C)	0.0105473	-0.0228521	0.0439467	37.1128	0.79617	0.430997	-0.00489981	-0.0656346	0.055835	45.9034	-0.201557	0.841154	0.0170975	-0.0436373	0.0778323	45.9034	0.703317	0.485411	0.0194442	-0.0405951	0.0794834	45.9541	0.809081	0.422638		0.0161205
local forward replay quality (Fig.S6D)	0.00806858	-0.0206308	0.0367679	38.828	0.70732	0.483592	0.0194801	-0.0312513	0.0702115	45.9785	0.959275	0.342438	0.0059371	-0.0447943	0.0566685	45.9785	0.292366	0.771322	-0.00121144	-0.0511988	0.0487759	45.8101	-0.0605525	0.951979		0.0161205
local reverse replay quality (Fig.S6E)	0.00784187	-0.0155072	0.0311909	37.1616	0.846694	0.402586	0.0157492	-0.0266693	0.0581678	45.8927	0.927607	0.358464	0.00456358	-0.037855	0.0469821	45.8927	0.268788	0.789298	0.00321277	-0.0387201	0.0451457	45.9625	0.191408	0.849049		0.0161205

### Sheet: Table S7 - building maps
ANOVA
	df	Den df	F	p
track	1	178.184	6.76889	0.0100561
cell category	1	153.743	60.959	8.41327e-13
lap number	1	230.175	125.984	1.32995e-23
number local replay cell active in	1	14852	28.8902	7.7758e-08
number remote replay cell active in	1	15522.5	0.727972	0.393554
cell category * lap number	1	9326.75	8.29353	0.00398771
cell category * number local replay cell active in	1	14925	0.0166512	0.897328
FIXED EFFECTS
	β	Std. Error	df	t	p
(Intercept)	0.585727	0.0164312	311.504	35.6472	5.91034e-112
track	0.0447137	0.0171863	178.184	2.60171	0.0100561		reference level: track 2
cell category	0.245077	0.0313895	153.743	7.80762	8.41327e-13		reference level: shared cells
lap number	0.0975118	0.0104305	154.736	9.3487	9.49736e-17
number local replay cell active in	0.0203541	0.00315645	15464.8	6.44843	1.16368e-10
number remote replay cell active in	-0.00812637	0.00952443	15522.5	-0.853213	0.393554
cell category * lap number	0.0636102	0.022088	9326.75	2.87985	0.00398771
cell category * number local replay cell active in	-0.000953279	0.0073875	14925	-0.129039	0.897328

### Sheet: Table S8  - quiescence ext
dependent variable	coefficient	β	Std. Error	df	t	p
local replay rate (Fig.2C)	sub threshold speed	-0.033558	-11.724	4	-11.724	0.00030276
Replay rate during quiet states in POST (Fig.2D)	z-scored speed	-0.020151	0.0051805	58	-3.8899	0.00026095
Replay rates over sleep POST (Fig.3G)	cumulative time in sleep	-2.2716e-05	4.7201e-06	88	-4.8126	6.133e-06

### Sheet: Table S9 - reward history
ANOVA	Reward				Previous Reward				Track				Subthreshold speed				Lap Number
	df	Den df	F	p	df	Den df	F	p	df	Den df	F	p	df	Den df	F	p	df	Den df	F	p
local replay of T1	1	217.89	1.2662	0.261716									1	217.19	6.3437	0.0125003	1	236.74	13.204	0.0003426
local replay of T2	1	12.954	0.0008	0.977936	1	12.38	1.1783	0.298388					1	217.227	9.6175	0.002183	1	215.758	10.8206	0.001172
local replay T2 & T3	1	46.618	0.5709	0.45371	1	54.493	3.331	0.07347	1	412.088	0.4722	0.49237	1	456.783	19.2242	1.444e-05	1	457.5	15.8534	7.959e-05
	Reward x Previous Reward				Reward x Track				Previous Reward x Track				Reward x Previous Reward x Track
	df	Den df	F	p	df	Den df	F	p	df	Den df	F	p	df	Den df	F	p
local replay of T1
local replay of T2	1	14.462	0.2597	0.618038
local replay T2 & T3	1	399.308	0.2177	0.64102	1	39.41	0.2477	0.62148	1	33.56	2.0928	0.15727	1	44.593	0.985	0.32632
